# Intrasexual cuticular hydrocarbon dimorphism in a wasp sheds light on hydrocarbon biosynthesis genes in Hymenoptera

**DOI:** 10.1101/2021.11.10.467931

**Authors:** Victoria C. Moris, Lars Podsiadlowski, Sebastian Martin, Jan Philip Oeyen, Alexander Donath, Malte Petersen, Jeanne Wilbrandt, Bernhard Misof, Daniel Liedtke, Markus Thamm, Ricarda Scheiner, Thomas Schmitt, Oliver Niehuis

**Affiliations:** Department of Evolutionary Biology and Ecology, Institute of Biology I (Zoology), Albert Ludwig University Freiburg, 79104 Freiburg, Germany; Laboratory of Molecular Biology & Evolution (MBE), Department of Biology, Université Libre de Bruxelles, 1000 Brussels, Belgium; Centre for Molecular Biodiversity Research, Leibniz Institute for the Analysis of Biodiversity Change / ZFMK, Museum Koenig, Adenauerallee 160, 53113 Bonn, Germany; Institute of Evolutionary Biology and Ecology, University of Bonn, An der Immenburg 1, 53121 Bonn, Germany; Centre for Ecological and Evolutionary Synthesis, Department of Biosciences, University of Oslo; Max Planck Institute of Immunobiology and Epigenetics, Stübeweg 51, 79108 Freiburg, Germany; Leibniz Institute on Aging — Fritz Lipmann Institute, Beutenbergstraße 11, 07745 Jena, Germany; Institute of Human Genetics, University of Würzburg, Am Hubland, 97074 Würzburg, Germany; Department of Behavioral Physiology and Sociobiology, University of Würzburg, Am Hubland, 97074 Würzburg, Germany; Department of Animal Ecology and Tropical Biology Biocenter, University of Würzburg, Am Hubland, 97074 Würzburg, Germany

## Abstract

Cuticular hydrocarbons (CHCs) cover the cuticle of insects and serve as desiccation barrier and for chemical communication. While the main enzymatic steps of CHC biosynthesis are well understood, few of the underlying genes have been identified. Here we show how exploitation of intrasexual CHC dimorphism in a mason wasp, *Odynerus spinipes*, in combination with whole-genome sequencing and comparative transcriptomics facilitated identification of such genes. RNAi-mediated knockdown of twelve candidate gene orthologs in honey bees, *Apis mellifera*, confirmed nine genes impacting CHC profile composition. Most of them have predicted functions consistent with current knowledge of CHC metabolism. However, we found first-time evidence for a fatty acid amide hydrolase also influencing CHC profile composition. *In situ* hybridization experiments furthermore suggest trophocytes participating in CHC biosynthesis. Our results set the base for experimental CHC profile manipulation in Hymenoptera and imply that the evolutionary origin of CHC biosynthesis predates the arthropods’ colonization of land.
