## Supplementary Table 6 for "Intrasexual cuticular hydrocarbon dimorphism in a wasp sheds light on hydrocarbon biosynthesis genes in Hymenoptera"

### Sheet: Sheet1
gene id	mean	log2foldchange	pval	FDR	Predicted function based on homology
g1053	31045.5	1.68479	8.32888e-07	0.00350932	PREDICTED: maternal effect protein oskar [Polistes canadensis]
g7363	627.124	1.69106	2.48125e-06	0.00650337	PREDICTED: probable phospholipid-transporting ATPase IF [Polistes dominula]
g7362	87.6445	2.26976	5.30635e-06	0.0079474	PREDICTED: 2-oxoglutarate dehydrogenase, mitochondrial-like [Polistes dominula]
g13468	4344.05	2.16583	1.71591e-05	0.0128497	PREDICTED: ejaculatory bulb-specific protein 3-like [Polistes canadensis]
g3754	615.059	1.89683	1.31032e-05	0.0128497	PREDICTED: lipase 3-like [Polistes canadensis]
g5503	59.113	2.13876	1.58175e-05	0.0128497	PREDICTED: broad-complex core protein isoforms 1/2/3/4/5-like [Polistes canadensis]
g499	172.132	1.736	5.29078e-05	0.0303211	NA
g13957	754.879	2.00813	6.71511e-05	0.0320365	PREDICTED: synaptic vesicle glycoprotein 2C-like [Polistes canadensis]
g7599	891.434	1.91576	6.72265e-05	0.0320365	NA
g5507	357.757	1.96962	8.25686e-05	0.0360687	PREDICTED: broad-complex core protein isoforms 1/2/3/4/5-like isoform X1 [Polistes canadensis]
g7908	1069.05	1.97253	8.16488e-05	0.0360687	PREDICTED: follicle cell protein 3C-1 [Cephus cinctus]
g9268	178.33	1.93227	9.98493e-05	0.0418728	PREDICTED: location of vulva defective 1-like [Polistes dominula]
g4638	1877.1	1.09037	0.000145907	0.0493448	PREDICTED: lethal(2) giant larvae protein homolog 1 isoform X3 [Polistes canadensis]
g14712	36159.5	-3.85359	8.45342e-16	8.86256e-12	PREDICTED: acyl-CoA Delta(11) desaturase-like isoform X2 [Acromyrmex echinatior]
g283	2091.25	-1.73099	1.00419e-06	0.00350932	rhythmically expressed gene 5 protein isoform X1 [Polistes dominula]
g14676	2532.97	-1.74955	4.46373e-06	0.00779962	PREDICTED: 1-acyl-sn-glycerol-3-phosphate acyltransferase beta isoform X1 [Polistes dominula]
g3036	397.439	-2.06704	3.94461e-06	0.00779962	PREDICTED: heat shock protein 70 A2-like [Polistes dominula]
g6760	340.614	-2.24776	6.11995e-06	0.00802019	PREDICTED: tektin-B1 [Polistes dominula]
g3696	116.536	-2.10899	1.11666e-05	0.0128497	PREDICTED: allatostatins [Polistes dominula]
g531	2218.22	-1.70373	1.70364e-05	0.0128497	PREDICTED: progestin and adipoQ receptor family member 3 isoform X1 [Polistes dominula]
g1906	83.6073	-1.91332	1.37038e-05	0.0128497	PREDICTED: sodium-dependent nutrient amino acid transporter 1-like isoform X1 [Polistes canadensis]
g1903	87.5943	-1.6405	2.30004e-05	0.0160757	PREDICTED: intraflagellar transport protein 46 homolog [Polistes canadensis]
g804	8223.24	-1.67211	3.67106e-05	0.0240546	PREDICTED: long-chain fatty acid transport protein 4-like isoform X1 [Polistes canadensis]
g5799	117.187	-1.38419	5.0084e-05	0.0303211	CD63 antigen [Harpegnathos saltator]
g2073	10007.8	-2.02973	5.49505e-05	0.0303211	PREDICTED: defensin-1-like [Polistes canadensis]
g10320	7903.07	-1.64994	6.16227e-05	0.0320365	PREDICTED: acyl-CoA-binding protein homolog isoform X4 [Ooceraea biroi]
g3695	4411.92	-1.40938	0.000106703	0.043026	PREDICTED: protein amnionless-like [Polistes dominula]
g12587	602.556	-1.29481	0.00012411	0.0481914	PREDICTED: tyrosine-protein kinase transmembrane receptor Ror-like isoform X1 [Polistes canadensis]
g12803	6816.84	-1.40713	0.000133692	0.0483321	PREDICTED: organic cation transporter protein-like [Polistes canadensis]
g3526	15054.4	-1.91706	0.000129372	0.0483321	PREDICTED: leucine-rich repeat-containing protein 15-like [Polistes canadensis]
g7616	29612	-1.45729	0.000143358	0.0493448	elongation of very long chain fatty acids protein AAEL008004-like isoform X1 [Cephus cinctus]
