## Supplementary Table 5 for "Intrasexual cuticular hydrocarbon dimorphism in a wasp sheds light on hydrocarbon biosynthesis genes in Hymenoptera"

### Sheet: Feuil1
gene id	mean	log2foldchange	pval	FDR	predicted function based on homology
g10050	3237.95	5.91961	1.49e-138	1.73e-134	elongation of very long chain fatty acids protein 1-like [Dufourea novaeangliae]
g11859	808.04	5.0754	3.57e-98	2.08e-94	NA
g10048	3800.63	4.80504	2.62e-83	7.63e-80	elongation of very long chain fatty acids protein 1-like [Dufourea novaeangliae]
g10049	2635.75	3.83318	4.13e-51	9.61e-48	elongation of very long chain fatty acids protein 1-like [Dufourea novaeangliae]
g7007	1083.91	3.43731	7.09e-43	1.37e-39	elongation of very long chain fatty acids protein 1-like [Dufourea novaeangliae]
g5191	250.678	1.83046	3.1e-13	4e-10	venom protein [Ampulex compressa]
g14437	38.71	1.67585	5.21e-11	5.05e-08	endonuclease-reverse transcriptase [Lasius niger]
g9972	21.7247	1.29243	1.81e-07	0.0001479	histone-lysine N-methyltransferase SETMAR-like [Solenopsis invicta]
g9971	36.3897	1.33649	2.14e-07	0.0001558	PREDICTED: histone-lysine N-methyltransferase SETMAR-like [Megachile rotundata]
g12443	5803.23	1.20174	3.42e-07	0.0002339	elongation of very long chain fatty acids protein 1-like [Habropoda laboriosa]
g3041	1484.29	1.13212	4.77e-07	0.0003082	serine-rich adhesin for platelets [Habropoda laboriosa]
g13710	100.855	1.08538	6.01e-07	0.0003674	mucin-3A
g14860	120.005	1.20081	2.01e-06	0.0010613	NA
g8981	1988.04	1.11023	7.11e-06	0.0031768	glycosyltransferase family 1 protein [Streptomyces sp. NRRL S-813]
g2126	332.91	1.14864	7.38e-06	0.0031769	arylphorin subunit alpha-like [Polistes canadensis]
g6203	1174.03	1.13644	8.41e-06	0.0034898	tetra-peptide repeat homeobox protein 1-like [Solenopsis invicta]
g13132	1732.04	0.735157	2.9e-05	0.0102008	transient receptor potential cation channel trpm isoform X1 [Polistes dominula]
g3744	142162	0.836683	2.87e-05	0.0102008	apolipophorins [Polistes dominula]
g7125	1737.39	0.656535	3.08e-05	0.0105179	lipoamide acyltransferase component of branched-chain alpha-keto acid dehydrogenase complex, mitochondrial [Polistes dominula]
g7239	107.523	0.961213	3.41e-05	0.0113377	Protein apterous [Dufourea novaeangliae]
g4311	1176.17	0.816242	5.27e-05	0.0161056	DEAD-box ATP-dependent RNA helicase 20-like [Polistes dominula]
g785	16782.4	0.86943	8.3e-05	0.0235298	pupal cuticle protein-like [Polistes dominula]
g11772	175.398	0.957611	9.5e-05	0.0256796	diacylglycerol kinase kappa [Nomascus leucogenys]
g8320	27.6257	0.961696	0.0001142	0.0289276	PREDICTED: piggyBac transposable element-derived protein 4-like [Polistes canadensis]
g8919	67.2991	0.930587	0.0001473	0.036415	NA
g3244	2434.25	0.702958	0.0002193	0.0463446	formin-2-like [Polistes dominula]
g3764	634.106	0.945836	0.0002406	0.049043	cytochrome P450 4g15-like [Vespa mandarinia]
g12825	729.298	0.749973	0.0002498	0.0492602	adenylate kinase isoenzyme 5
g3930	10.2882	0.813118	0.0002543	0.0492602	NA
g501	626.614	0.720511	0.0002506	0.0492602	farnesol dehydrogenase-like [Polistes dominula]
g10135	279.53	-4.7529	1.96e-89	7.58e-86	Retrovirus-related Pol polyprotein from transposon TNT 1-94 [Trichinella sp. T6]
g14547	58.5006	-2.54167	5.59e-23	9.28e-20	retrovirus-related pol polyprotein from transposon tnt 1-94 [Lasius niger]
g7008	6557.42	-2.08581	2.1e-16	3.05e-13	elongation of very long chain fatty acids protein 1-like [Dufourea novaeangliae]
g3158	773.281	-1.7919	2.47e-12	2.87e-09	fatty acid synthase-like [Nasonia vitripennis]
g3059	2296.06	-1.55428	5.6e-12	5.91e-09	secretin receptor-like isoform X1 [Polistes dominula]
g7616	10013.2	-1.19479	2.28e-09	2.04e-06	elongation of very long chain fatty acids protein AAEL008004-like isoform X1 [Cephus cinctus]
g8887	24.5054	-1.30899	1.91e-07	0.0001479	gag-pol polyprotein [Lasius niger]
g11719	158.603	-1.28015	6.62e-07	0.0003849	Copia protein [Trachymyrmex cornetzi]
g1571	917.363	-1.26652	7.69e-07	0.0004257	putative fatty acyl-CoA reductase CG5065 [Cephus cinctus]
g2403	3821.09	-0.672634	4.97e-06	0.0025025	mitochondrial cardiolipin hydrolase-like isoform x2 protein [Lasius niger]
g283	420.582	-0.955009	5.17e-06	0.0025025	rhythmically expressed gene 5 protein isoform X1 [Polistes dominula]
g6414	346.828	-1.03864	6.64e-06	0.0030887	alanine--glyoxylate aminotransferase 2 homolog 1, mitochondrial [Polistes dominula]
g1635	8335.84	-1.0772	1.56e-05	0.0062474	group XV phospholipase A2-like [Polistes dominula]
g13265	1344.43	-1.10064	1.85e-05	0.0071547	fatty acid-binding protein, adipocyte-like [Polistes dominula]
g14712	26410.2	-0.987286	2.19e-05	0.0081997	PREDICTED: acyl-CoA Delta(11) desaturase-like isoform X2 [Acromyrmex echinatior]
g11240	21.6932	-0.961024	4.03e-05	0.0130033	transposable element tcb1 transposase [Lasius niger]
g13220	227.207	-1.0178	4.36e-05	0.013688	PREDICTED: odorant receptor 47a-like [Dufourea novaeangliae]
g1176	774.111	-0.720478	5.94e-05	0.01771	octopamine receptor beta-3R-like isoform X1 [Polistes dominula]
g3272	58.2377	-1.02073	6.79e-05	0.0197312	ranBP-type and C3HC4-type zinc finger-containing protein 1-like [Polistes dominula]
g2861	593.753	-0.673657	8.62e-05	0.0238423	NA
g7590	672.517	-0.716022	0.0001034	0.0272972	ADP-ribosylation factor-like protein 13B [Polistes dominula]
g2290	1358.5	-0.844051	0.0001145	0.0289276	fatty-acid amide hydrolase 2-B-like [Polistes dominula]
g4379	88.9451	-0.915162	0.0001614	0.0390638	cytochrome b5-like [Polistes canadensis]
g5819	151.703	-0.889448	0.0001697	0.0402554	enhancer of split mgamma protein-like [Polistes canadensis]
g14091	153.942	-0.891969	0.0001942	0.0426505	gustatory receptor 5a for trehalose-like isoform X1 [Polistes dominula]
g11201	27.7897	-0.926377	0.0001889	0.0426505	zinc finger DNA binding protein [Pectinophora gossypiella]
g4709	917.275	-0.912549	0.0001945	0.0426505	alpha-tocopherol transfer protein-like [Vespa mandarinia]
g8089	55.0442	-0.926561	0.0001922	0.0426505	rna-dependent dna polymerase [Lasius niger]
g2711	274.013	-0.924303	0.0002176	0.0463446	interaptin-like [Apis dorsata]
g9118	248.862	-0.885134	0.0002277	0.0472583	atp-binding protein [Lasius niger]
